# Biosynthesis of mitis group streptococcal glycolipids and their roles in physiology and antibiotic susceptibility

**DOI:** 10.1101/2024.10.30.621112

**Authors:** Yahan Wei, Guan H. Chen, Muneer Yaqub, Elice Kim, Lily E Tillett, Luke R. Joyce, Nicholas Dillon, Kelli L. Palmer, Ziqiang Guan

**Affiliations:** School of Podiatric Medicine, The University of Texas Rio Grande Valley, Harlingen, Texas, USA; Department of Biological Sciences, The University of Texas at Dallas, Richardson, Texas, USA; Department of Immunology and Microbiology, University of Colorado Anschutz Medical Campus, Aurora, Colorado, USA; Department of Biochemistry, Duke University School of Medicine, Durham, North Carolina, USA

**Author notes:** **Corresponding authors (email)**: Yahan Wei, Ziqiang Guan.

## Abstract

Bacterial cell surface components such as lipoteichoic acids (LTAs) play critical roles in host-microbe interactions and alter host responses based on their chemical structures. Mitis group streptococci have commensal and pathogenic interactions with the human host and produce Type IV LTAs that are slightly different in chemical structures between species. To reveal the molecular bases for the intricate interactions between MGS and human hosts, a detailed understanding of the structure and biosynthetic process of MGS LTAs is needed. In this study, we used genomic and lipidomic techniques to elucidate the biosynthetic processes of Type IV LTA and its associated glycolipid anchors, monohexosyl-diacylglycerol and dihexosyl-diacyglycerol, in the infectious endocarditis isolate *Streptococcus* sp. strain 1643. Through establishing a murine sepsis model, we validated the essentiality of these glycolipids in the full virulence of *S. mitis*. Additionally, we found that these glycolipids play an important role in protecting the bacteria from antimicrobials. Overall, results obtained through this study both confirm and dispute aspects of the existing model of glycolipids biosynthesis, provide insights into the fundamental roles of bacterial glycolipids, as well as suggest the potential of targeting glycolipids for developing antimicrobial therapeutics.

**Significance/Importance:** Glycolipids and glycolipid-anchored LTAs are common and essential membrane components in Gram-positive bacteria. Yet, the biosynthesis and functions of LTAs have not been fully understood for many significant Gram-positive pathogens. Through genomic, lipidomic, and animal infection model analyses, as well as antimicrobial susceptibility assays, this study advances our understanding of Type IV LTA biosynthesis and the physiological roles of glycolipids in mitis group streptococci. Overall, our work establishes the essentiality of glycolipids in both bacterial virulence and defense against antimicrobials.
