## Supplemental Table S1 and S2 for "Biosynthesis of mitis group streptococcal glycolipids and their roles in physiology and antibiotic susceptibility"

### Sheet: Table S1
		Streptococcus sp. 1643 homologs					S. mitis NCTC 12261 homologs
Gene Function	Reference gene locus tag	Gene locus tag	coverage %	E-value	AA %	Protein tag	Gene locus tag	coverage %	E-value	AA %	Protein tag
S. pneumoniae R6
Choline transportation	Spr1145 (LicC)	FD735_RS04500	0.98	5e-159	0.9467	WP_139658590	SM12261_RS05570	1	2e-167	0.9913	WP_000643976
	Spr1146 (licB)	FD735_RS04495	0.98	0	0.9075	WP_042768437	SM12261_RS05575	0.98	0	0.9692	WP_049500425
	Spr1147 (licA)	FD735_RS04490	0.98	0	0.8912	WP_129312830	SM12261_RS05580	1	0	0.9412	WP_000411223
Rbo-P biosynthesis	Spr1148 (tarJ)	FD735_RS04485	0.98	0	0.9382	WP_139658589	SM12261_RS05585	0.98	0	0.9882	WP_000609878
	Spr1149 (tarI)	FD735_RS04480	1	7e-171	0.9617	WP_000638514	SM12261_RS05590	1	9e-173	0.9787	WP_000638494
Flipase	Spr1150 (tacF)	FD735_RS06380	1	7e-151	0.4689	WP_139658768	SM12261_RS05595	1	0	0.9818	WP_000835911
ChoP decoration	Spr1151 (licD1)	FD735_RS06395	0.98	3e-41	0.3409	WP_125391219	SM12261_RS05600	1	0	0.97	WP_000811882
	Spr1152 (LicD2)	FD735_RS06395	0.93	1e-35	0.3281	WP_125391219	SM12261_RS05605	1	0	0.9777	WP_001199635
AATGal biosynthesis	Spr0092	FD735_RS09215	1	0	0.9448	WP_139659021	SM12261_RS08920	1	0	0.9821	WP_001035714
	Spr1654	FD735_RS02265	0.97	0	0.9265	WP_176553049	-	-	-	-	-
	Spr1655	FD735_RS02260	0.94	3e-168	0.9696	WP_139658374	SM12261_RS02280	0.94	3e-169	0.9826	WP_000922210
RU synthesis and polymerization	Spr0091	-	-	-	-	-	-	-	-	-	-
	Spr1222 (tarP)	-	-	-	-	-	SM12261_RS03510	1	0	0.9727	WP_004238693
	Spr1223	FD735_RS06400	0.96	2e-80	0.4182	WP_176553061	SM12261_RS03505	1	0	0.9665	WP_000446965
	Spr1224	-	-	-	-	-	SM12261_RS03500	0.95	0	0.951	WP_000225887
	Spr1225 (licD3)	FD735_RS06405	0.98	0	0.9353	WP_139658769	SM12261_RS03495	1	0	0.9431	WP_001061995
	Spr1197 (tarQ)	-	-	-	-	-	-	-	-	-	-
	Spr1198 (tarP)	-	-	-	-	-	-	-	-	-	-
Transfer to lipid anchor	Spr1226	FD735_RS06410	1	0	0.7842	WP_139658770	SM12261_RS03490	1	0	0.7959	WP_000032338
	Spr1759	FD735_RS08505	0.98	0	0.8234	WP_139658966	SM12261_RS08325	0.97	0	0.8146	WP_000239266
	Spr1708 (tacL)	FD735_RS02115	1	0	0.8161	WP_033630218	SM12261_RS02170	1	0	0.9723	WP_004238796
S. oralis Uo5
Choline transportation	Sor_1095 (licC)	FD735_RS04500	1	1e-167	0.9913	WP_139658590	SM12261_RS05570	0.98	2e-160	0.9556	WP_000643976
	Sor_1096 (licB)	FD735_RS04495	1	0	0.9897	WP_042768437	SM12261_RS05575	1	0	0.9418	WP_049500425
	Sor_1097 (licA)	FD735_RS04490	1	0	0.9825	WP_129312830	SM12261_RS05580	1	0	0.9088	WP_000411223
Rbo-P biosynthesis	Sor_1098 (tarJ)	FD735_RS04485	1	0	0.9853	WP_139658589	SM12261_RS05585	1	0	0.9324	WP_000609878
	Sor_1099 (tarI)	FD735_RS04480	1	6e-174	0.983	WP_000638514	SM12261_RS05590	1	5e-170	0.9617	WP_000638494
Flipase	Sor_0765 (tacF)	FD735_RS06380	1	0	0.9289	WP_139658768	SM12261_RS05595	1	4e-147	0.4749	WP_000835911
AATGal biosynthesis	Sor_1861	FD735_RS09215	1	0	0.9919	WP_139659021	SM12261_RS08920	1	0	0.9545	WP_001035714
	Sor_0469	FD735_RS02265	0.99	0	0.9779	WP_176553049	-	-	-	-	-
	Sor_0468	FD735_RS02260	1	2e-169	0.9826	WP_139658374	SM12261_RS02280	1	2e-168	0.9739	WP_000922210
RU synthesis and polymerization	Sor_0760 (licD3)	FD735_RS06405	1	0	0.9856	WP_139658769	SM12261_RS03495	1	0	0.9496	WP_001061995
	Sor_1862	FD735_RS09220	1	0	0.9928	WP_139659022	SM12261_RS08925	1	0	0.9312	WP_001291454
	Sor_0761	FD735_RS06400	1	0	0.9534	WP_176553061	SM12261_RS03505	0.98	2e-81	0.4119	WP_000446965
	Sor_0762 (licD4)	FD735_RS06395	1	0	0.9554	WP_125391219	-	-	-	-	-
	Sor_0763	FD735_RS06390	1	6e-168	0.9534	WP_125391220	-	-	-	-	-
Transfer to lipid anchor	Sor_0759	FD735_RS06410	1	0	0.9861	WP_139658770	SM12261_RS03490	1	0	0.8128	WP_000032338
	Sor_1707	FD735_RS08505	1	0	0.9942	WP_139658966	SM12261_RS08325	0.99	0	0.8281	WP_000239266

### Sheet: Table S2
mutant strain	Gene	Protein tag (mutation)	Function
cpoC
FD735_RS00060	ftsH	WP_139658196.1 (Pro374fs)	ATP-dependent zinc metalloprotease FtsH
FD735_RS00150	abpA	WP_139658198.1 (Pro164Ala)	amylase-binding protein
FD735_RS03460	ybbA	WP_001016817.1 (Lys212Met)	alpha/beta hydrolase
FD735_RS04400	glpQ	WP_139658575.1 (Gly507Cys)	glycerophosphodiester phosphodiesterase
cpoA
FD735_RS01115	folP	WP_139658283.1 (Asn247Ile)	dihydropteroate synthase
FD735_RS03570		WP_139658496.1 (Val266Ile)	lantibiotic ABC transporter permease
FD735_RS04400	glpQ	WP_139658575.1 (Phe162Cys)	glycerophosphodiester phosphodiesterase
FD735_RS05395		WP_139658668.1 (Gly101Ser)	hypothetical protein
FD735_RS07370		WP_139658855.1 (Pro210Leu)	matrixin family metalloprotease
cpoD
FD735_RS00150	abpA	WP_139658198.1 (Gly165Asp, Gln166fs)	amylase-binding protein
licA
FD735_RS01445	rplM	WP_001044624.1 (Tyr76Cys)	50S ribosomal protein L13
FD735_RS01730		WP_139658345.1 (Gly202Cys)	Na/Pi cotranspoter family protein
FD735_RS02840	clpX	WP_139658411.1 (Arg80Ser)	ATP-dependent Clp protease ATP-binding subunit
FD735_RS06540	pstB	WP_000049851.1 (Leu186fs)	phosphate ABC transporter ATP-binding protein
FD735_RS08105		WP_139658924.1 (Ser303Cys)	phosphomevalonate kinase
FD735_RS08415		FD735_RS08415:p.Leu194Ile	ISL3 family transposase
